# The Genetic Discovery (GeDi) resource: Deep characterization of a multi-ancestry panel of human reference iPSCs for functional genomic studies

**DOI:** 10.64898/2026.10.14.759173

**Authors:** Adrian Melo-Carrillo, Enrica Pellegrino, Parithi Balachandran, Mitch Kostich, Liz Werren, Cole Lorig, Angelina Kendra, Juliana Alcoforado Diniz, Katherine Merisotis, Jessica Garofalo, Stephen Grubb, Christine R. Beck, Paul Robson, William C. Skarnes

## Abstract

Human induced pluripotent stem cells (iPSCs) are essential tools for disease modelling, drug discovery, and functional genomics, yet the field remains anchored to a small number of reference lines, limiting our understanding of how genetic background shapes cellular phenotypes across human populations. Here we describe the Genetic Discovery iPSC panel (GeDi), eight clonal iPSC lines reprogrammed from male and female donors that broadly span global human population diversity. Ancestry analysis confirmed that each line’s genetic profile is concordant with donor self-reported ancestry. All GeDi lines are pluripotent and passed comprehensive quality control, demonstrating Sendai virus clearance, intact p53 pathway integrity, reproducible proliferative capacity, and compatibility with standardized genome editing workflows. Transcriptome profiling across five differentiated lineages covered 80% of annotated protein-coding genes and revealed stable donor-intrinsic variability in gene expression within each lineage. Haplotype-resolved genome assemblies were used to catalog structural variants and regions of absence of heterozygosity invisible to short-read sequencing. Whole-genome methylation analysis confirmed successful epigenetic reprogramming, catalogued the status of imprinted loci and captured the early dynamics of erosion of X chromosome inactivation (XCI) in female lines. The GeDi panel is available from The Jackson Laboratory as a quality-controlled resource designed to support functional genomic studies across varied genetic backgrounds.
