## Supplementary material for "The Genetic Discovery (GeDi) resource: Deep characterization of a multi-ancestry panel of human reference iPSCs for functional genomic studies": Table_S3

### Sheet: Sheet1
Line	Ancestry_proportion
GeDiX002	South Asia: Sri Lanka (37%)	South Asia: Gujarati, India (33%)	South Asia: Pakistan (15%)	Europe: Italy (10%)	South Asia: Telugu, India (2%)	East Asia: Vietnam (1%)	Africa: Kenya (1%)
GeDiY016	America: Mexican ancestry (LA) (24%)	America: Puerto Rico (24%)	Europe: Utah (NW European) (21%)	Europe: Italy (14%)	America: Colombia (13%)	America: Peru (5%)
GeDiY030	Europe: Italy (55%)	South Asia: Pakistan (18%)	South Asia: Gujarati, India (17%)	East Asia: Han Chinese, Beijing (4%)	America: Peru (3%)	Africa: Yoruba, Nigeria (2%)
GeDiY298	Africa: Yoruba, Nigeria (95%)	Africa: Esan, Nigeria (5%)
GeDiX395	America: Puerto Rico (39%)	Europe: Italy (25%)	America: Mexican ancestry (LA) (12%)	Africa: Caribbean, Barbados (8%)	Europe: Iberia (5%)	America: Peru (4%)	Africa: Yoruba, Nigeria (3%)	Europe: Finland (3%)	South Asia: Gujarati, India (2%)	Africa: Sierra Leone (<1%)	Europe: Great Britain (<1%)
GeDiY634	East Asia: Han Chinese, Beijing (99%)	Europe: Italy (1%)
GeDiX697	Africa: Caribbean, Barbados (38%)	Africa: Yoruba, Nigeria (33%)	Africa: African ancestry in SW USA (16%)	Africa: Esan, Nigeria (9%)	Europe: Great Britain (4%)	Africa: Sierra Leone (>1%)
GeDiX927	America: Peru (100%)
KOLF2.1J	Europe: Utah (NW European) (64%)	Europe: Iberia (29%)	Europe: Great Britain (7%)
