## Supplementary material for "The Genetic Discovery (GeDi) resource: Deep characterization of a multi-ancestry panel of human reference iPSCs for functional genomic studies": Table_S4

### Sheet: Sheet1
Lineage	Gene	Marker category	Reference
Endoderm (Endo)	SOX17	Definitive endoderm regulator	D'Amour, Agulnick et al. 2005
Endoderm (Endo)	FOXA2	Definitive endoderm regulator	D'Amour, Agulnick et al. 2005
Endoderm (Endo)	GATA4	Definitive endoderm regulator	D'Amour, Agulnick et al. 2005
Endoderm (Endo)	GATA6	Definitive endoderm regulator	D'Amour, Agulnick et al. 2005
Endoderm (Endo)	EOMES	Definitive endoderm regulator	D'Amour, Agulnick et al. 2005
Endoderm (Endo)	CER1	Anterior/primitive-streak endoderm	Fisher, Pulakanti et al. 2017
Endoderm (Endo)	GSC	Anterior/primitive-streak endoderm	Fisher, Pulakanti et al. 2017
Endoderm (Endo)	HNF4A	Anterior/primitive-streak endoderm	Fisher, Pulakanti et al. 2017
Endoderm (Endo)	LEFTY2	Anterior/primitive-streak endoderm	Fisher, Pulakanti et al. 2017
Mesoderm (Meso)	TBXT (Brachyury)	Primitive-streak regulator	Bernardo, Faial et al. 2011
Mesoderm (Meso)	MIXL1	Primitive-streak regulator	Bernardo, Faial et al. 2011
Mesoderm (Meso)	MSGN1	Paraxial-mesoderm regulator	Loh, Chen et al. 2016
Mesoderm (Meso)	CDX1	Paraxial-mesoderm regulator	Loh, Chen et al. 2016
Mesoderm (Meso)	CDX2	Paraxial-mesoderm regulator	Loh, Chen et al. 2016
Mesoderm (Meso)	EVX1	Paraxial-mesoderm regulator	Loh, Chen et al. 2016
Mesoderm (Meso)	MSX1	Paraxial-mesoderm regulator	Loh, Chen et al. 2016
Mesoderm (Meso)	SP5	Paraxial-mesoderm regulator	Loh, Chen et al. 2016
Mesoderm (Meso)	HOXA/B/C/D clusters	Posterior mesodermal patterning	Bernardo, Faial et al. 2011; Loh, Chen et al. 2016
Cortical brain organoid (CBO)	PAX6	Neuroectodermal/forebrain marker	Zhang, Huang et al. 2010
Cortical brain organoid (CBO)	SOX1	Neuroectodermal/forebrain marker	Zhang, Huang et al. 2010
Cortical brain organoid (CBO)	EMX2	Neuroectodermal/forebrain marker	Lancaster, Renner et al. 2013
Cortical brain organoid (CBO)	LMX1A	Neuroectodermal/forebrain marker	Lancaster, Renner et al. 2013
Cortical brain organoid (CBO)	EN1	Neuroectodermal/forebrain marker	Lancaster, Renner et al. 2013
Cortical brain organoid (CBO)	PAX3	Neuroectodermal/forebrain marker	Tidball, Niu et al. 2023
Cortical brain organoid (CBO)	HES5	Neuroectodermal/forebrain marker	Tidball, Niu et al. 2023
Cortical brain organoid (CBO)	NEUROD4	Neuroectodermal/forebrain marker	Tidball, Niu et al. 2023
Cortical brain organoid (CBO)	ZIC1	Neuroectodermal/forebrain marker	Tidball, Niu et al. 2023
Extra-embryonic mesenchyme (ExM)	LUM	Mesenchymal/ECM gene	Liu, Tan et al. 2025
Extra-embryonic mesenchyme (ExM)	COL3A1	Mesenchymal/ECM gene	Liu, Tan et al. 2025
Extra-embryonic mesenchyme (ExM)	COL1A1	Mesenchymal/ECM gene	Liu, Tan et al. 2025
Extra-embryonic mesenchyme (ExM)	MFAP5	Mesenchymal/ECM gene	Liu, Tan et al. 2025
Extra-embryonic mesenchyme (ExM)	IGFBP7	Mesenchymal/ECM gene	Liu, Tan et al. 2025
Primitive syncytium (PrS)	CGA	Syncytiotrophoblast marker (chorionic-gonadotropin subunit)	Liu, Tan et al. 2025
Primitive syncytium (PrS)	CGB3/CGB5/CGB8	Syncytiotrophoblast marker (chorionic-gonadotropin subunit)	Liu, Tan et al. 2025
Primitive syncytium (PrS)	ERVW-1 (Syncytin-1)	Fusogenic retroviral envelope gene	Liu, Tan et al. 2025
Primitive syncytium (PrS)	ERVFRD-1 (Syncytin-2)	Fusogenic retroviral envelope gene	Liu, Tan et al. 2025
Primitive syncytium (PrS)	GCM1	Trophoblast transcriptional regulator	Liu, Tan et al. 2025
Primitive syncytium (PrS)	CYP19A1 (aromatase)	Steroidogenic enzyme	Liu, Tan et al. 2025
Primitive syncytium (PrS)	HSD3B1	Steroidogenic enzyme	Liu, Tan et al. 2025
Pluripotency (Und)	POU5F1 (OCT4)	Core pluripotency regulator	Boyer, Lee et al. 2005
Pluripotency (Und)	NANOG	Core pluripotency regulator	Boyer, Lee et al. 2005
Pluripotency (Und)	PRDM14	Core pluripotency regulator	Boyer, Lee et al. 2005
Pluripotency (Und)	DPPA4	Pluripotency-associated gene	Wei, Miura et al. 2005
Pluripotency (Und)	DNMT3B	Pluripotency-associated gene	Wei, Miura et al. 2005
Pluripotency (Und)	ZFP42 (REX1)	Pluripotency-associated gene	Wei, Miura et al. 2005
Pluripotency (Und)	LIN28A	Pluripotency-associated gene	Wei, Miura et al. 2005
Pluripotency (Und)	TERT	Pluripotency-associated gene	Wei, Miura et al. 2005
Pluripotency (Und)	TERF1	Pluripotency-associated gene	Wei, Miura et al. 2005
Pluripotency (Und)	ZSCAN10	Pluripotency-associated gene	Wei, Miura et al. 2005
Pluripotency (Und)	ESRG	Pluripotency-associated lncRNA	Wei, Miura et al. 2005
