## Supplementary material for "The Genetic Discovery (GeDi) resource: Deep characterization of a multi-ancestry panel of human reference iPSCs for functional genomic studies": Table_S5

### Sheet: Sheet1
Table 5 : Genome Assembly metrics
Cell lines	haplotype 1				haplotype 2
	#contigs	# contigs (>= 50kbp)	auN (bp)	hg38 fraction (%)	#contigs	# contigs (>= 50kbp)	auN (bp)	hg38 fraction (%)
GeDiX002-1J	83	64	1.25789e+08	95.732	66	62	1.23934e+08	95.77
GeDiX395-1J	87	63	1.29942e+08	95.607	64	60	1.35413e+08	95.63
GeDiX697-3J	87	75	1.27992e+08	95.695	76	69	1.36586e+08	95.255
GeDiX927-3J	85	79	1.4136e+08	95.639	72	69	1.35362e+08	95.622
GeDiY016-2J	97	73	1.2739e+08	95.825	74	68	1.23178e+08	91.496
GeDiY030-3J	96	68	1.28712e+08	95.723	73	66	1.29531e+08	91.434
GeDiY298-1J	59	53	1.27109e+08	95.579	80	71	1.15692e+08	91.361
GeDiY634-2J	109	85	1.21578e+08	95.779	68	60	1.41325e+08	91.407
KOLF2-1J	72	64	1.50975e+08	95.74	91	81	1.28426e+08	91.493
