## Supplementary material for "The Genetic Discovery (GeDi) resource: Deep characterization of a multi-ancestry panel of human reference iPSCs for functional genomic studies": Table_S8

### Sheet: Sheet1
Cell Line ID	Sex	Age	Race	Ethnicity	Ancestry	Country of origin
GeDiX395	Female	25	More Than One Race	Hispanic or Latino	Caribean; American Indian; I do not know some, or all, of my family origins	NA
GeDiY030	Male	35	White; Other	Not Hispanic or Latino	Middle East	NA
GeDiY634	Male	33	Asian	Not Hispanic or Latino	East Asia	NA
GeDiXC002	Female	24	Asian	Not Hispanic or Latino	South Asia	NA
GeDiX697	Female	24	Black or African American	Not Hispanic or Latino	Caribean; African American; I do not know some, or all, of my family origins	NA
GeDiYC016	Male	24	White; More Than One Race	Hispanic or Latino	Western Europe; Southern Europe; Central or South America	England, Netherlands, Spain, Colombia
GeDiX927	Female	23	American Indian or Alaska Native	Hispanic or Latino	Central or South America	Peru
GeDiY298	Male	26	Black or African American	Not Hispanic or Latino	Sub-Saharan Africa	NA
