## Supplementary material for "The Genetic Discovery (GeDi) resource: Deep characterization of a multi-ancestry panel of human reference iPSCs for functional genomic studies": Table_S9

### Sheet: Sheet1
Table 6:Total count of variants
VariantClass	Varianytype	GeDiX002-1J	GeDiX395-1J	GeDiX697-3J	GeDiX927-3J	GeDiY016-2J	GeDiY030-3J	GeDiY298-1J	GeDiY634-2J	KOLF2-1J
SNV	SNV	3990332	4097307	4749207	3824799	3936291	3942851	4742102	3878856	3860362
InDel	INS	490424	504616	578757	467615	484492	485522	574851	476046	473981
	DEL	491568	507539	591277	472365	483346	482170	591113	476917	472694
SV	INS	14438	14671	16266	13855	14324	14359	16405	14104	14169
	DEL	9027	9232	10692	8685	8959	8970	10666	8708	8650
	INV	24	25	22	22	21	24	30	22	21
